# Phylogenomic resolution of sea spider diversification through integration of multiple data classes

**DOI:** 10.1101/2020.01.31.929612

**Authors:** Jesús A. Ballesteros, Emily V.W. Setton, Carlos E. Santibáñez López, Claudia P. Arango, Georg Brenneis, Saskia Brix, Esperanza Cano-Sánchez, Merai Dandouch, Geoffrey F. Dilly, Marc P. Eleaume, Guilherme Gainett, Cyril Gallut, Sean McAtee, Lauren McIntyre, Amy L. Moran, Randy Moran, Pablo J. López-González, Gerhard Scholtz, Clay Williamson, H. Arthur Woods, Ward C. Wheeler, Prashant P. Sharma

**Affiliations:** Department of Integrative Biology, University of Wisconsin–Madison, Madison, WI, USA; Queensland Museum, Biodiversity Program, Brisbane, Australia; Zoologisches Institut und Museum, Cytologie und Evolutionsbiologie, Universität Greifswald, Greifswald, Germany; Senckenberg am Meer, German Centre for Marine Biodiversity Research (DZMB), c/o Biocenter Grindel (CeNak), Martin-Luther-King-Platz 3, Hamburg, Germany; Biodiversidad y Ecología Acuática, Departamento de Zoología, Facultad de Biología, Universidad de Sevilla, Sevilla, Spain; Department of Biology, California State University-Channel Islands, Camarillo, CA, USA; Départment Milieux et Peuplements Aquatiques, Muséum national d’Histoire naturelle, Paris, France; Institut de Systématique, Évolution, Biodiversité (ISYEB), Sorbonne Université, CNRS, Concarneau, France; Department of Biology, University of Hawai’I at Mānoa, Honolulu, HI, USA; Institut für Biologie, Vergleichende Zoologie, Humboldt-Universität zu Berlin, Berlin, Germany; Division of Biological Sciences, University of Montana, Missoula, MT, USA; Division of Invertebrate Zoology, American Museum of Natural History, New York City, NY, USA

**Keywords:** arthropods, Pycnogonida, mitogenome, ultraconserved, diversification

## Abstract

Despite significant advances in invertebrate phylogenomics over the past decade, the higher-level phylogeny of Pycnogonida (sea spiders) remains elusive. Due to the inaccessibility of some small-bodied lineages, few phylogenetic studies have sampled all sea spider families. Previous efforts based on a handful of genes have yielded unstable tree topologies. Here, we inferred the relationships of 89 sea spider species using targeted capture of the mitochondrial genome, 56 conserved exons, 101 ultraconserved elements, and three nuclear ribosomal genes. We inferred molecular divergence times by integrating morphological data for fossil species to calibrate 15 nodes in the arthropod tree of life. This integration of data classes resolved the basal topology of sea spiders with high support. The enigmatic family Austrodecidae was resolved as the sister group to the remaining Pycnogonida and the small-bodied family Rhynchothoracidae as the sister group of the robust-bodied family Pycnogonidae. Molecular divergence time estimation recovered a basal divergence of crown group sea spiders in the Ordovician. Comparison of diversification dynamics with other marine invertebrate taxa that originated in the Paleozoic suggests that sea spiders and some crustacean groups exhibit resilience to mass extinction episodes, relative to mollusk and echinoderm lineages.
