## Supplementary Table S1 for "Phylogenomic resolution of sea spider diversification through integration of multiple data classes"

### Sheet: table for paper
Terminal	Accession Number	Call Handle	Locality	Source (expedition, collection, or individual fieldwork)
Family Ammotheidae
Achelia assimilis (Haswell, 1885)	AM-P87372	PYC006	cruise: RV Braveheart, Kermadec Islands, west side of Cheeseman Island, depth: 24m, 30° 32'06"S, 178°34'11" W, 23 May 2012	Australian Museum
Achelia spicata (Hodgson 1915)	MNHN-IU-2016-6636	PYC108	cruise: REVOLTA III, Campagne d'été 2010-2011, TA61, St.REVO_048-REVO_220, depth: 88-90m, 66°35,3'S, 140°03,2'E, 06 February 2012	REVOLTA III
Achelia transfugoides Stock, 1973	N/A	PYC008	Eaglehawk Neck, Waterfall Bay - Cathedral, Australia (Tasmania). Depth: 18-21m, 43°03'35.4"S 147°56'52.7"E, 30 October 2016	Individual fieldwork
Ammothea adunca (Child, 1994)	MNHN-IU-2007-4969 (=MNHN-1425)	PYC099	ADN:boite 14 (D6)/Boite n°:boite 14, cruise: POKER II St.37, depth: 208-209m, 49°03'S, 68°12'E, 11 September 2010	Individual fieldwork
Ammothea glacialis	N/A	PYC013	Evans Wall, McMurdo Sound, 77°38.407'S, 166°31.068'E, November 2015	Individual fieldwork
Ammothea sp.	P-553	PYC009	Bransfield Strait, Agassiz-trawl, station: 197-5, depth: 273-258m, 62°44.73‘S, 57°27.05‘W 25 February 2013	Universidad de Sevilla
Ammothea sp.	P-494A	PYC011	Weddell Sea, Agassiz-trawl, station: 164-4, depth: 101.8-113.6m, 63°37.28‘S, 56°9.58‘W 11 February 2013	Universidad de Sevilla
Ammothea sp.	N/A	PYC107	Evans Wall, McMurdo Sound, 77°38.407'S, 166°31.068'E, October-November 2015	Individual fieldwork
Ammothea sp.	P-512	PYC020	Bransfield Strait, Agassiz-trawl, station: 116-4, depth: 233.3-226.4m, 62°33.79‘S, 56°26.65‘W, 26 January 2013	Universidad de Sevilla
Ammothea sp.	N/A	PYC015	Turtle Rock, McMurdo Sound, 77°44.639'S, 166.46.175'E, October 2015	Individual fieldwork
Ammotheidae gen. sp.	P-401	PYC004	Weddell Sea, Rauschert dredge, station: 163-7, depth: 517.1-516.6m, 63°51.03‘S, 56°22.41‘W, 11 February 2013	Universidad de Sevilla
Ammotheidae gen. sp.	P-506	PYC005	Weddell Sea, Agassiz-trawl, station: 162-7, depth: 215.6-213.9m, 63°58.78‘S, 56°46.26‘W, 10 February 2014	Universidad de Sevilla
Austroraptus juvenilis Calman, 1915	MNHM-IU-2016-6706	PYC115	CE-000005689. cruise: REVOLTA IV, hivernage, 2013, TA63, St. Jacobsen-REVO_860, depth: 35m, 66°39,9'S, 139°59,5'E, 12 June 2013	REVOLTA IV
Austroraptus polaris Hodgson, 1907	MNHM-IU-2016-6722	PYC114	CE-000005909. w/ larvae. cruise: REVOLTA V, Campagne d'été 2013-2014, TA64, St. Jacobsen-REVO_970, depth: 35m, 66°39,9'S, 139°59,5'E, 18 November 2013	REVOLTA V
Austroraptus praecox Calman, 1915	MNHM-IU-2016-6826	PYC127	cruise: REVOLTA IV, Campagne d'été 2012-2013, TA63, St.REVO_036-REVO_782, depth: 60m, 66°39,5'S, 139°54,3'E, 11 January 2013	REVOLTA IV
Paranymphon spinosum Caullery, 1896	DZMB-HH 22275	PYC016	project: IceAGE, cruise: ME 85- 3, region: south Iceland, Iceland Basin, station: 1017 - 1, depth: 891.7-910.3m, 020°46.43'W - 020°45.68'W, 62°55.84'N - 62°56.04'N, 03 September 2011	IceAGE
Sericosura heteroscela Child & Segonzac, 1996	N/A	PYC017	exploration and sampling of hydrothermal sites on the Atlantic ridge, Grand Boite Site, between 13°N and 17°N, date unknown, donated by R. Bamber	Donation from Roger Bamber
Sericosura sp.	NA064-065-06A	PYC118	Ocean Exploration Trust, cruise: number NA063, region: Pacific Ocean: Ecuador: Galápagos Is., station: NA063-016, E/V Nautilus, Dive: H1433 Galápagos Is., depth: 2600m, 0°45.9781'N, 85°52.7909'W, 20 June 2015	Ocean Exploration Trust
Tanystylum californicum Hilton, 1939	N/A	PYC018	Channel Islands National Park, Santa Rosa Is., Becher's Bay point, hand collected from pier, 34.008476, -120.046785, 20 March 2016	Individual fieldwork
Tanystylum orbiculare Wilson, 1878	N/A	PYC019	Menemsha, Martha's Vineyard, MA, USA. Depth: 0-0.5m, 41°21'06.7"N 70°45'58.0"W 15 July 2015	Individual fieldwork
Family Ascorhynchidae
Ascorhynchus abyssi Sars, 1877	DZMB-HH 37034	PYC021	project: IceAGE, cruise: ME 85- 3, region: North-East Iceland, Norwegian Basin, station: 1173 - 1, depth: 2466-2463m, 006°54.31'W - 006°53.81'W, 67°34.01'N - 67°33.79'N, 19 September 2011	IceAGE
Eurycyde hispida (Krøyer, 1844)	DZMB-HH 34201	PYC024	project: IceAGE 2, cruise: POS 456, region: Faröer Channel, South-East, station: 876-5, depth: 554.3-674.8m, 006°36.91'W - 006°38.60'W, 60°24.33'N - 60°23.70'N, 29 July 2013	IceAGE 2
Nymphonella tapetis Ohshima, 1927	N/A	PYC079	Tokyo Bay (intertidal), Chiba, Japan, 35°36'7.01"N, 140° 0'0.68"E, 27 Jun 2005	Donation by Katsumi Miyazaki
Family Austrodecidae
Austrodecus gordonae Stock, 1954	AM-P87369	PYC001	cruise: RV Braveheart, Kermadec Islands, west side of South Meyer Island, depth: 20m, 29°14'48" S, 177°52'54" W, 12 May 2011	Australian Museum
Austrodecus longispinum (Stock 1957)	MNHN-IU-2007-5020 (=MNHN-1714)	PYC100	ADN:boite 17 (B10)/Boite n°:boite 17, cruise: POKER II St.98, depth: 117-123m, 49°13'S, 70°58'E, 11 September 2010	POKER II
Pantopipetta armoricana Stock, 1978	DZMB-HH 38240	PYC002	project: IceAGE, cruise: ME 85- 3, region: south Iceland, Irminger Basin, station: 1086 - 1, depth: 698.1-678.5m, 026°23.05'W - 026°22.53'W, 63°42.53'N - 63°42.78'N, 09 September 2011	IceAGE
Family Callipallenidae
Anoropallene valida Stock, 1956	N/A	PYC043	Eaglehawk Neck, Phoque Rock, Australia (Tasmania) . Depth: 13-17m, 42°59'08.3"S 147°58'05.0"E, 22 October 2015	Individual fieldwork
Austropallene cristata (Bouvier 1911)	MNHN-IU-2016-6641	PYC109	cruise: REVOLTA III, Campagne d'été 2011-2012, TA62, St.REVO_065-REVO_485, depth: 45-73m, 66°36,2'S, 140°04,3'E, 03 February 2012	REVOLTA III
Austropallene sp.	P-427 A	PYC030	Weddell Sea, Agassiz-trawl, station: 164-4, depth: 101.8-113.6m, 63°37.28‘S, 56°9.58‘W, 1 February 2013	Universidad de Sevilla
Callipallene cf. brevirostris (Johnston, 1837)	N/A	PYC033	Menemsha, Martha's Vineyard, MA, USA. Depth: 0-0.5m, 41°21'06.7"N 70°45'58.0"W, 15 July 2015	Individual fieldwork
Callipallene micracantha Stock, 1954	N/A	PYC034	Eaglehawk Neck, Waterfall Bay - Cathedral, Australia (Tasmania). Depth: 18-21m, 43°03'35.4"S 147°56'52.7"E, 30 October 2015	Individual fieldwork
Meridionale ambigua (Stock, 1956)	N/A	PYC039	Eaglehawk Neck, Phoque Rock, Australia (Tasmania) . Depth: 13-17m, 42°59'08.3"S 147°58'05.0"E, 22 October 2015	Individual fieldwork
Meridionale flava (Arango & Brenneis, 2013)	N/A	PYC040	Eaglehawk Neck, Waterfall Bay - Cathedral, Australia (Tasmania). Depth: 15-20m, 43°03'35.4"S 147°56'52.7"E, 28 October 2015	Individual fieldwork
Meridionale pachycheira (Haswell, 1885)	N/A	PYC041	Eaglehawk Neck, Waterfall Bay, Australia (Tasmania). Depth: 10m, 43°03'35.4"S 147°56'52.7"E 21 October 2015	Individual fieldwork
Meridionale reflexa (Stock, 1968)	N/A	PYC042	Eaglehawk Neck, Munro Bight, Australia (Tasmania) . Depth: ca. 15m, 43°11'34.1"S 147°59'02.4"E, 23 October 2015	Individual fieldwork
Pseudopallene spinipes	DZMB-HH 43275	PYC036	project: IceAGE 2, cruise: POS 456, region: F I Ridge, middle , station: 879-5, depth: 510.9-500.6m, 008°34.32'W - 008°36.22'W, 63°06.10'N - 63°05.62'N, 31 July 2013	IceAGE 2
Stylopallene cheilorhynchus Clark, 1963	N/A	PYC044	Eaglehawk Neck, Phoque Rock, Australia (Tasmania) . Depth: 13-17m, 42°59'08.3"S 147°58'05.0"E, 22 October 2015	Individual fieldwork
Family Colossendeidae
Colossendeis arcuata Milne-Edwards, 1885	N/A	PYC026	Ocean Exploration Trust, cruise: number NA063, region: Pacific Ocean: Ecuador: Galápagos Is., station: NA063-016, E/V Nautilus, Dive: H1433 Galápagos Is., depth: 2600m, 0°45.9781'N, 85°52.7909'W, 20 June 2015	Ocean Exploration Trust
Colossendeis australis (Hodgson 1907)	MNHM-IU-2016-6729	PYC122	CE-000004143, cruise: REVOLTA IV Campagne d'été 2012-2013, TA63, St.REVO_008-REVO_785, depth: 100m, 66°40,2'S, 139°51,5'E, 12 January 2013	REVOLTA IV
Colossendeis belekurovi Pushkin, 1993	ALC452-010 MNHN-TUBE-B	PYC131	cruise: copec, region/station: SIOFA 51.7, depth:1703-1722m, -44°39'43.2" to -44°40'37.92", 45°19'55.2" to 45°15'50.4", 05 February 2015	copec
Colossendeis cf. glacialis (Hodgson 1907)	MNHN-IU-2007-4957 (=MNHN-1299)	PYC098	ADN:boite 13 (B11)/Boite n°:boite 13, cruise: POKER II St.48, depth: 147-147m, 48°05'S, 70°16'E, 03 September 2010	POKER II
Colossendeis cf. korotkevitschi Pushkin, 1984	ALC373-15 MNHN-TUBE-C	PYC132	cruise: copec, region: Kerguelen, depth:596-778m, -48°13'44.4" to -48°14'43.8", 71°7'19.2" to 71°12'11.41" 05 November 2013	copec
Colossendeis glacialis (Hodgson 1907)	MNHN-IU-2007-5094 (=MNHN-2539)	PYC101	ADN:boite 25 (A1)/Boite n°:boite 26, cruise: POKER II St.81, depth: 523-524m, 48°02'S, 71°29'E, 07 September 2010	POKER II
Colossendeis hoeki Morphotype 6	N/A	PYC028	New Harbor, McMurdo Sound, November 2015	Individual fieldwork
Colossendeis megalonyx Morphotype 10	N/A	PYC027	New Harbor, McMurdo Sound, November 2015	Individual fieldwork
Colossendeis sp.	MNHM-IU-2016-6730	PYC123	cruise: REVOLTA IV Campagne d'été 2012-2013, TA63, St.REVO_008-REVO_785, depth: 100m, 66°40,2'S, 139°51,5'E, 12 January 2013	REVOLTA IV
Decolopoda australis (Eights 1835)	MNHN-IU-2007-5113 (=MNHN-3016)	PYC103	ADN:boite 29 (C10)/Boite n°:boite 30, cruise: POKER II St.97, depth: 182-184m, 47°19'S, 70°36'E, 06 September 2010	POKER II
Decolopoda qasimi Sree, Sreepada & Parulekar, 1993	IU-2016-6385 MNHN-TUBE-A	PYC130	locality data unavailable	REVOLTA
Rhopalorhynchus magdalenae Staples, 2009	Q035	PYC029	expedition: CREEFS expedition, cruise: Lizard I, Watsons Bay, Great Barrier Reef, depth: 1m, alga washings and rubble; -14.66428; 145.4509 20 February 2009	CREEFS
Family Endeidae
Endeis australis (Hodgson 1907)	MNHM-IU-2016-6774	PYC125	CE-000005008, cruise: REVOLTA IV Campagne d'été 2012-2013, TA63, St.REVO_047-REVO_804, depth: 125-129m, 66°38'S, 139°54,9'E, 24 January 2013	REVOLTA IV
Endeis dificilis	H86	PYC064	Cartagena (intertidal), Marbella boulders, 10°25'58.58"N, 75°32'36.75"W, 19 January 2003	Individual fieldwork
Endeis mollis	N/A	PYC104	Yatchclub Ilhabela, Ilhabela-SP, Brazil, date unknown	Individual fieldwork
Family Nymphonidae
Boreonymphon abyssorum (Norman, 1873)	DZMB-HH 31746	PYC045	project: IceAGE 2, cruise: POS 456, region: Norwegian Channel, station: 870 - 5, depth: 1075.4-1077.4m, 000°04.22'W - 000°01.91'W, 62°20.37'N - 62°21.89'N, 26 July 2013	IceAGE 2
Boreonymphon cf. ossiansarsi Knaben in Just, 1972	DZMB-HH 31746	PYC046	project: IceAGE 2, cruise: POS 456, region: Norwegian Channel, station: 870 - 5, depth: 1075.4-1077.4m, 000°04.22'W - 000°01.91'W, 62°20.37'N - 62°21.89'N, 26 July 2013	IceAGE 2
Nymphon australe Hodgson, 1902	IU-2007-42	PYC048	expedition: CEAMARC, East Antarctica, depth: 413m, -66.166858, 139.62111 15 January 2008	CEAMARC
Nymphon biarticulatum (Hodgson, 1907)	BIOPEARL08-452, Antarctic (Biopearl), Lance:BIO4-AGT-3C	PYC086	cruise: BIOPEARL2008, Antarctic, Station: BIO4, depth: 502.26m, 2008	BIOPEARL, donated by Soler-Membrives
Nymphon brevicaudatum (Miers 1875)	MHNH-IU-2007-5100 (=MNHN-2593)	PYC102	ADN:boite 25 (D12)/Boite n°:boite 26, cruise: POKER II St.97, depth: 70-82m, 49°14'S, 70°43'E, 11 September 2010	POKER II
Nymphon cf. australe (Hodgson 1902)	MNHM-IU-2016-6725	PYC119	cruise: REVOLTA V Campagne d'été 2013-2014, TA64, St.La Selle-REVO_980, depth: 95m, 66°38,7'S, 139°56,6'E, 29 November 2013	REVOLTA V
Nymphon cf. conirostrum Stock, 1973	N/A	PYC049	Eaglehawk Neck, Phoque Rock, Australia (Tasmania) . Depth: 13-17m, 42°59'08.3"S 147°58'05.0"E, 22 October 2015	Individual fieldwork
Nymphon elegans Hansen, 1887	DZMB-HH 29899	PYC050	project: IceAGE, cruise: ME 85- 3, region: East Greenland, Denmark straight, station: 1148 - 1, depth: 1248.8-1249.9m, 023°41.76'W - 023°41.74'W, 67°50.79'N - 67°50.40'N, 15 September 2011	IceAGE
Nymphon grossipes (Fabricius, 1780)	DZMB-HH 31530	PYC051	project: IceAGE, cruise: ME 85- 3, region: South Iceland, Reykjanes Ridge. station: 1032 - 1, depth: 289.4-284.7m, 023°09.46'W - 023°09.57'W, 63°18.51'N - 63°18.76'N, 04 September 2011	IceAGE
Nymphon macronyx Sars, 1977	DZMB-HH 40017	PYC052	project: IceAGE 2, cruise: POS 456, region: Norwegian Channel, station: 870 - 4, depth: 1058.44-1073.4m, 000°06.10'W - 000°03.97'W, 62°19.73'N - 62°20.34'N, 26 July 2013	IceAGE 2
Nymphon macrum Wilson, 1880	DZMB-HH 22658	PYC053	project: IceAGE, cruise: ME 85- 3, region: south Iceland, Iceland Basin, station: 1017 - 1, depth: 891.7-910.3m, 020°46.43'W - 020°45.68'W, 62°55.84'N - 62°56.04'N, 03 September 2011	IceAGE
Nymphon mendosum (Hodgson 1907)	MNHM-IU-2016-6849	PYC129	cruise: REVOLTA IV Campagne d'été 2012-2013, TA63, St.REVO_046-REVO_798, depth: 133m, 66°38,4'S, 139°53,7'E, 19 January 2013	REVOLTA IV
Nymphon molleri Clark, 1963	N/A	PYC054	Eaglehawk Neck, Waterfall Bay - Cathedral, Australia (Tasmania). Depth: 18-21m, 43°03'35.4"S 147°56'52.7"E, 30 October 2015	Individual fieldwork
Nymphon paucituberculatum (Gordon 1944)	MNHM-IU-2016-6726	PYC120	CE-000004336, cruise: REVOLTA IV Campagne d'été 2012-2013, TA63, St.REVO_049-REVO_795, depth: 30m, 66°40,1'S, 139°53,3'E, 19 January 2013	REVOLTA IV
Nymphon tenellum (Sars, 1888)	DZMB-HH 35325	PYC055	project: IceAGE, cruise: ME 85- 3, region: North-East Iceland, Norwegian Sea, station: 1209 - 1, depth: 315.9-316.6m, 012°51.89'W - 012°52.22'W, 66°32.29'N - 66°32.48'N, 22 September 2011	IceAGE
Nymphon villosum (Hodgson 1907)	MNHN-IU-2016-6501	PYC106	CE-000002142, cruise: REVOLTA III Campagne d'été 2011-2012, TA62, St.Mer de Dumont Durville-REVO_449, depth: 718-729m, 66°38'S, 140°42'E, 20 January 2012	REVOLTA III
Pentanymphon antarcticum (Hodgson 1904)	MNHN-IU-2016-6674	PYC111	CE-000000896, cruise: REVOLTA II Campagne d'été 2010-2011, TA61, St.REVO_149, depth: 0-1m, 66°39,1'S, 140°00,3'E, 17 January 2011	REVOLTA II
Pentanymphon antarcticum Hodgson, 1904 Morphotype 3	N/A	PYC058	New Harbor, McMurdo Sound, November 2015	Individual fieldwork
Pentanymphon cf. antarcticum	MNHN-IU-2016-6697	PYC113	CE-000006099, cruise: REVOLTA V Campagne d'été 2013-2014, TA64, St.Jacobsen-REVO_1026, depth: 35m, 66°39,9'S, 139°59,5'E, 05 January 2014	REVOLTA V
Pentanymphon cf. antarcticum (Hodgson 1904)	MNHM-IU-2016-6716	PYC116	CE-000006034, cruise: REVOLTA V Campagne d'été 2013-2014, TA64, St.Jacobsen-REVO_1007, depth: 35m, 66°39,9'S, 139°59,5'E, 18 December 2013	REVOLTA V
Pentanymphon sp.	P-501	PYC057	Weddell Sea, Agassiz-trawl, station: 164-4, depth: 101.8-113.6m, 63°37.28‘S, 56°9.58‘W 11 February 2013	Universidad de Sevilla
Pentanymphon sp.	MNHM-IU-2016-6823	PYC126	CE-000005007, cruise: REVOLTA IV Campagne d'été 2012-2013, TA63, St.REVO_047-REVO_804, depth: 125-129m, 66°38'S, 139°54,9'E, 24 January 2013	REVOLTA IV
Pentanymphonsp.	MNHN-IU-2016-6678	PYC112	CE-000000796, cruise: REVOLTA II Campagne d'été 2010-2011, TA61, St.REVO_140-REVO_140, depth: 106-172m, 66°37,9'S, 139°51,1'E, 12 January 2011	REVOLTA II
Family Pallenopsidae
Pallenopsis cf. hiemalis Morphotype 14	N/A	PYC062	Arrival Heights, McMurdo Sound, 77°50.654'S, 166°38.252'E, October 2015	Individual fieldwork
Pallenopsis cf. hodgsoni (Gordon 1938)	MNHM-IU-2016-6728	PYC121	CE-000005134, cruise: REVOLTA IV Campagne d'été 2012-2013, TA63, St.REVO_015-REVO_807, depth: 103m, 66°37,8'S, 139°57,2'E, 26 January 2013	REVOLTA IV
Pallenopsis cf. patagonica Morphotype 15.2	N/A	PYC061	Turtle Rock, McMurdo Sound, 77°44.639'S, 166°46.175'E, October-November 2015	Individual fieldwork
Pallenopsis sp.	P-487 sp 1	PYC010	Bransfield Strait, Agassiz-trawl, station: 227-2, depth: 564-562m, 62°55.83‘S, 58°41.46‘W, 05 March 2013	Universidad de Sevilla
Pallenopsis sp.	P-580	PYC059	Bransfield Strait, Agassiz-trawl, station: 193-9, depth: 420-428 m, 62°43.50‘S, 57°28.28‘W, 23 February 2013	Universidad de Sevilla
Family Phoxichilidiidae
Anoplodactylus insignis	N/A	Anoplodactylus insignis	Panacea, Florida, US, hand collected from bryozoan colony, 30.037427, -84.387677, 12 April 2015	Universidad de Sevilla
Anoplodactylus petiolatus (Krøyer, 1844)	DMZB-HH 39853	PYC067	project: IceAGE 2, cruise: POS 456, region: Norwegian Channel, North Sea, station: 866 - 7, depth: 169.1-168.8m, 001°21.07'E - 001°21.66'E, 61°25.63'N - 61°25.05'N, 24 July 2013	IceAGE 2
Phoxichilidium femoratum (Rathke, 1799)	N/A	PYC068	Portsmouth, NH, USA. Depth: 0-0.5m. 43°04'41.8"N 70°45'08.8"W 15 June 2015	Individual fieldwork
Family Pycnogonidae
Pentapycnon sp.	P-585	PYC069	Bransfield Strait, Agassiz-trawl, station: 193-8, depth: 428-431m, 62°43.73‘S, 57°29.40‘W, 23 February 2013	Universidad de Sevilla
Pycnogonum gaini (Bouvier 1910)	MNHN-IU-2016-6666	PYC110	CE-000002709, cruise: REVOLTA III Campagne d'été 2011-2012, TA62, St.REVO_059-REVO_494, depth: 36-45m, 66°36,7'S, 140°04,3'E, 06 February 2012	REVOLTA III
Pycnogonum litorale (Strøm, 1762)	DZMB-HH 31637	PYC097	project: IceAGE 2, cruise: POS 456, region: Norwegian Channel, station: 868 - 4, depth: 625.4-669.4m, 000°15.93'E - 000°15.66'E, 62°10.71'N - 62°12.46'N, 25 July 2013	IceAGE 2
Pycnogonum litorale (Strøm, 1762)	N/A	Pycnognonum litorale UK	United Kingdom: Northern Ireland, Queen's University Belfast Marine Facilities, date unknown	Donation from Julia D. Sigwart
Pycnogonum sp.	P-476	PYC070	Bransfield Strait, Agassiz-trawl, station: 196-8, depth: 580-542m, 62°47.80‘S, 57°5.63‘W, 24 February 2013	Universidad de Sevilla
Family Rhynchothoracidae
Rhynchothorax monnioti Arnaud, 1974	N/A	PYC072	locality data unavailable	Donation from Roger Bamber
